# Machine learning pattern recognition and differential network analysis of gastric microbiome in the presence of proton pump inhibitor treatment or *Helicobacter pylori* infection

**DOI:** 10.1101/2020.03.24.005587

**Authors:** Sara Ciucci, Claudio Durán, Alessandra Palladini, Umer Z. Ijaz, Francesco Paroni Sterbini, Luca Masucci, Giovanni Cammarota, Gianluca Ianiro, Pirjo Spuul, Michael Schroeder, Stephan W. Grill, Bryony N. Parsons, D. Mark Pritchard, Brunella Posteraro, Maurizio Sanguinetti, Giovanni Gasbarrini, Antonio Gasbarrini, Carlo Vittorio Cannistraci

## Abstract

Although long thought to be a sterile and inhospitable environment, the stomach is inhabited by diverse microbial communities, co-existing in a dynamic balance. Long-term use of orally administered drugs such as Proton Pump Inhibitors (PPIs), or bacterial infection such as *Helicobacter pylori*, cause significant microbial alterations. Yet, studies revealing how the commensal bacteria re-organize, due to these perturbations of the gastric environment, are in the early phase. They mainly focus on the most prevalent taxa and rely on linear techniques for multivariate analysis.

Here we disclose the importance of complementing linear dimensionality reduction techniques such as Principal Component Analysis and Multidimensional Scaling with nonlinear approaches derived from the physics of complex systems. Then, we show the importance to complete multivariate pattern analysis with differential network analysis, to reveal mechanisms of re-organizations which emerge from combinatorial microbial variations induced by a medical treatment (PPIs) or an infectious state (*H. pylori*).
