## Supplementary material for "Machine learning pattern recognition and differential network analysis of gastric microbiome in the presence of proton pump inhibitor treatment or *Helicobacter pylori* infection": suppl table 7

### Sheet: median proj paroni sterbini
Method	version	norm	mw-pval	AUC	AUPR
PCA	non-centred	LOG	0.00182271	0.968254	0.985152
HD	-	DCS	0.00229334	0.961905	0.981597
HD	-	LOG	0.0025315	0.953968	0.978068
NMDS	-	LOG	0.00722082	0.919048	0.963295
PCA	centred	LOG	0.00722082	0.919048	0.963295
HD	-	DRS	0.00559912	0.937302	0.962583
MCE_corr	non-centred	LOG	0.0105606	0.907937	0.960936
MCEpk_corr	non-centred	LOG	0.0113356	0.907143	0.960804
PCA	non-centred	DRS	0.00896538	0.92381	0.959463
NMDS	-	DRS	0.00896538	0.92381	0.95421
PCA	centred	DRS	0.00896538	0.92381	0.95421
MCEpk_corr	centred	LOG	0.0203853	0.884921	0.95255
MDSbc	-	LOG	0.0173139	0.893651	0.948939
MDSwUF	-	DRS	0.0110426	0.919841	0.946463
MCE_corr	non-centred	DRS	0.0346933	0.901587	0.94586
MCE_corr	centred	LOG	0.0386796	0.874603	0.938961
MCEpk_corr	non-centred	DRS	0.0243791	0.903968	0.937371
MCEpk_corr	centred	DCS	0.123197	0.830952	0.925198
MCE_corr	centred	DRS	0.0371511	0.875397	0.924775
MDSbc	-	DCS	0.0440462	0.853175	0.924228
MCE_corr	non-centred	DCS	0.062382	0.842063	0.919279
MDSbc	-	DRS	0.0252209	0.894444	0.918909
MCEpk_corr	non-centred	DCS	0.235873	0.819841	0.913806
MCEpk_corr	centred	DRS	0.0486782	0.893651	0.912906
MDSwUF	-	LOG	0.0371511	0.875397	0.911976
MCE_corr	centred	DCS	0.0776704	0.823016	0.902154
MDSwUF	-	DCS	0.0478826	0.852381	0.883128
PCA	non-centred	DCS	0.0889298	0.8	0.873642
NMDS	-	DCS	0.766505	0.557937	0.647928
PCA	centred	DCS	0.766505	0.557937	0.647928

### Sheet: median proj amir3
Method	version	norm	mw-pval	AUC	AUPR
HD	-	DCS	0.0001554	1	1
MDSwUF	-	DCS	0.0003108	0.984375	0.985243
HD	-	LOG	0.0003108	0.984375	0.985243
MCEpk_corr	non-centred	DCS	0.0010878	0.953125	0.947917
MDSwUF	-	LOG	0.0029526	0.921875	0.928118
MCEpk_corr	centred	DCS	0.0018648	0.9375	0.92624
PCA	centred	LOG	0.00699301	0.890625	0.90758
MDSbc	-	LOG	0.00699301	0.890625	0.90758
NMDS	-	LOG	0.00699301	0.890625	0.90758
PCA	non-centred	LOG	0.004662	0.90625	0.901835
MDSwUF	-	DRS	0.00699301	0.890625	0.901209
MDSbc	-	DCS	0.0104118	0.875	0.884664
MCEpk_corr	centred	LOG	0.0281274	0.828125	0.871303
MCE_corr	centred	LOG	0.0281274	0.828125	0.864441
MCEpk_corr	non-centred	LOG	0.0379176	0.8125	0.857922
HD	-	DRS	0.0281274	0.828125	0.805943
PCA	centred	DCS	0.194872	0.703125	0.791718
NMDS	-	DCS	0.194872	0.703125	0.791718
MDSbc	-	DRS	0.0649573	0.78125	0.773581
PCA	non-centred	DRS	0.0829837	0.765625	0.74615
PCA	centred	DRS	0.0829837	0.765625	0.74615
NMDS	-	DRS	0.0829837	0.765625	0.74615
PCA	non-centred	DCS	0.328205	0.65625	0.709427
MCEpk_corr	centred	DRS	0.0649573	0.78125	0.644336
MCE_corr	centred	DRS	0.234499	0.6875	0.643493
MCE_corr	non-centred	DCS	0.328205	0.65625	0.597075
MCE_corr	centred	DCS	0.328205	0.65625	0.597075
MCE_corr	non-centred	DRS	0.130381	0.734375	0.586003
MCE_corr	non-centred	LOG	0.505361	0.609375	0.585746
MCEpk_corr	non-centred	DRS	0.160528	0.71875	0.579483

### Sheet: median proj amir4
Method	version	norm	mw-pval	AUC	AUPR
HD	-	DCS	0.0018648	0.9375	0.947463
MDSwUF	-	DRS	0.0104118	0.875	0.901061
MDSwUF	-	LOG	0.014763	0.859375	0.890991
MDSwUF	-	DCS	0.014763	0.859375	0.886924
HD	-	LOG	0.014763	0.859375	0.88035
MDSbc	-	DCS	0.0206682	0.84375	0.876854
PCA	non-centred	LOG	0.0281274	0.828125	0.864441
MDSbc	-	DRS	0.0281274	0.828125	0.864441
MDSbc	-	LOG	0.0281274	0.828125	0.864441
MCEpk_corr	non-centred	DRS	0.0206682	0.84375	0.857434
PCA	centred	LOG	0.0379176	0.8125	0.855934
NMDS	-	LOG	0.0379176	0.8125	0.855934
PCA	centred	DRS	0.0829837	0.765625	0.827873
NMDS	-	DRS	0.0829837	0.765625	0.827873
MCEpk_corr	centred	DRS	0.014763	0.859375	0.823115
MCE_corr	non-centred	DCS	0.0829837	0.765625	0.820946
PCA	centred	DCS	0.160528	0.71875	0.819828
NMDS	-	DCS	0.160528	0.71875	0.819828
PCA	non-centred	DRS	0.104895	0.75	0.817084
MCE_corr	centred	DCS	0.194872	0.703125	0.815661
MCEpk_corr	non-centred	LOG	0.234499	0.6875	0.80998
HD	-	DRS	0.0829837	0.765625	0.801328
MCEpk_corr	centred	LOG	0.194872	0.703125	0.79834
MCE_corr	centred	DRS	0.130381	0.734375	0.784747
PCA	non-centred	DCS	0.104895	0.75	0.777427
MCEpk_corr	non-centred	DCS	0.194872	0.703125	0.775668
MCE_corr	non-centred	DRS	0.160528	0.71875	0.773214
MCEpk_corr	centred	DCS	0.160528	0.71875	0.769683
MCE_corr	centred	LOG	0.0829837	0.765625	0.754248
MCE_corr	non-centred	LOG	0.441803	0.625	0.543336

### Sheet: summary tables
	Pval							AUC							AUPR
	Method	Paroni Sterbini	Amir3	Amir4	mean			Method	Paroni Sterbini	Amir3	Amir4	mean			Method	Paroni Sterbini	Amir3	Amir4	mean
	HD	0.00229334	0.0001554	0.0018648	0.00143785			HD	0.961905	1	0.9375	0.966468			HD	0.981597	1	0.947463	0.976353
	MDSwUF	0.0110426	0.0003108	0.0104118	0.00725507			MDSwUF	0.919841	0.984375	0.875	0.926405			MDSwUF	0.946463	0.985243	0.901061	0.944255
	MCE	0.0105606	0.0010878	0.014763	0.00880381			MCE	0.907937	0.953125	0.859375	0.906812			MCE	0.960936	0.947917	0.857434	0.922095
	PCA	0.00182271	0.004662	0.0281274	0.0115374			PCA	0.968254	0.90625	0.828125	0.900876			PCA	0.985152	0.890625	0.864441	0.913406
	MDSbc	0.0173139	0.00699301	0.0206682	0.0149917			MDSbc	0.894444	0.890625	0.84375	0.876273			MDSbc	0.948939	0.890625	0.876854	0.905473
	NMDS	0.00722082	0.00699301	0.0379176	0.0173772			NMDS	0.92381	0.890625	0.8125	0.875645			NMDS	0.963295	0.890625	0.855934	0.903285
	Method	Paroni Sterbini	Amir3	Amir4	mean			Method	Paroni Sterbini	Amir3	Amir4	mean			Method	Paroni Sterbini	Amir3	Amir4	mean
	HD	2	1	1	1.33333			HD	2	1	1	1.33333			HD	2	1	1	1.33333
	MDSwUF	5	2	2	3			MDSwUF	4	2	2	2.66667			PCA	1	4	4	3
	MCE	4	3	3	3.33333			MCE	5	3	3	3.66667			MDSwUF	6	2	2	3.33333
	PCA	1	4	5	3.33333			PCA	1	4	5	3.33333			MCE	4	3	5	4
	MDSbc	6	5	4	5			MDSbc	6	5	4	5			MDSbc	5	4	3	4
	NMDS	3	5	6	4.66667			NMDS	3	5	6	4.66667			NMDS	3	4	6	4.33333
