## Supplementary material for "Machine learning pattern recognition and differential network analysis of gastric microbiome in the presence of proton pump inhibitor treatment or *Helicobacter pylori* infection": suppl table 12

### Sheet: median proj  paroni sterbini
Method	version	norm	mw-pval	AUC	AUPR
HD	-	LOG	0.00229334	0.961905	0.983254
PCA	non-centred	LOG	0.0048393	0.934921	0.972905
PCA	non-centred	DSOC	0.00399065	0.939683	0.968294
HD	-	DSOR	0.00746464	0.939683	0.965205
HD	-	DSOC	0.00559912	0.937302	0.962583
PCA	centred	LOG	0.00862138	0.913492	0.961731
nMDS	-	LOG	0.00862138	0.913492	0.961731
PCA	centred	DSOC	0.00592233	0.931746	0.959931
nMDS	-	DSOC	0.00592233	0.931746	0.959931
MDSbc	-	LOG	0.0113356	0.907143	0.957403
MDSwUF	-	DSOC	0.00896538	0.92381	0.947884
MDSwUF	-	LOG	0.0249178	0.898413	0.946262
PCA	non-centred	DSOR	0.0258553	0.880159	0.946081
MDSbc	-	DSOC	0.0118843	0.910317	0.935932
MDSbc	-	DSOR	0.032567	0.870635	0.918685
MCEpk_corr	non-centred	DSOC	0.0380805	0.871429	0.909312
MCEpk_corr	centred	LOG	0.0256027	0.869048	0.893445
MDSwUF	-	DSOR	0.0652493	0.834127	0.888683
MCE_corr	non-centred	DSOC	0.0774965	0.827778	0.886252
MCEpk_corr	centred	DSOR	0.100362	0.81746	0.874495
MCEpk_corr	centred	DSOC	0.16292	0.848413	0.865043
MCE_corr	centred	LOG	0.0498974	0.835714	0.850102
MCEpk_corr	non-centred	LOG	0.190763	0.738095	0.839415
MCE_corr	non-centred	LOG	0.264882	0.720635	0.83389
MCE_corr	non-centred	DSOR	0.162317	0.746032	0.829239
MCEpk_corr	non-centred	DSOR	0.16551	0.766667	0.825323
MCE_corr	centred	DSOC	0.143715	0.755556	0.821981
PCA	centred	DSOR	0.26863	0.707937	0.785641
nMDS	-	DSOR	0.26863	0.707937	0.785641
MCE_corr	centred	DSOR	0.574287	0.611905	0.63703

### Sheet: median proj amir3
Method	version	norm	mw-pval	AUC	AUPR
MDSwUF	-	DSOR	0.0001554	1	1
HD	-	DSOR	0.0001554	1	1
HD	-	LOG	0.0001554	1	1
MDSwUF	-	LOG	0.0010878	0.953125	0.95687
MDSwUF	-	DSOC	0.0104118	0.875	0.878292
MDSbc	-	LOG	0.0206682	0.84375	0.876854
MDSbc	-	DSOR	0.0206682	0.84375	0.872592
MCEpk_corr	non-centred	LOG	0.0206682	0.84375	0.864007
PCA	centred	LOG	0.014763	0.859375	0.850167
nMDS	-	LOG	0.014763	0.859375	0.850167
MCEpk_corr	centred	LOG	0.0281274	0.828125	0.844467
PCA	non-centred	LOG	0.0206682	0.84375	0.842402
MCEpk_corr	non-centred	DSOR	0.0371406	0.8125	0.816369
HD	-	DSOC	0.0281274	0.828125	0.797935
MDSbc	-	DSOC	0.0498834	0.796875	0.78365
PCA	non-centred	DSOR	0.104895	0.75	0.782599
PCA	centred	DSOR	0.104895	0.75	0.773398
nMDS	-	DSOR	0.104895	0.75	0.773398
PCA	non-centred	DSOC	0.0829837	0.765625	0.74615
PCA	centred	DSOC	0.0829837	0.765625	0.74615
nMDS	-	DSOC	0.0829837	0.765625	0.74615
MCEpk_corr	centred	DSOR	0.0829837	0.765625	0.7426
MCEpk_corr	centred	DSOC	0.0649573	0.78125	0.731567
MCE_corr	non-centred	LOG	0.194872	0.703125	0.657612
MCE_corr	non-centred	DSOR	0.234499	0.6875	0.640842
MCE_corr	centred	DSOR	0.278632	0.671875	0.62864
MCE_corr	non-centred	DSOC	0.130381	0.734375	0.614557
MCE_corr	centred	DSOC	0.382284	0.640625	0.610588
MCEpk_corr	non-centred	DSOC	0.160528	0.71875	0.609772
MCE_corr	centred	LOG	0.278632	0.671875	0.54141

### Sheet: median proj amir4
Method	version	norm	mw-pval	AUC	AUPR
HD	-	LOG	0.004662	0.90625	0.924621
MCEpk_corr	non-centred	DSOC	0.0029526	0.921875	0.914608
MDSwUF	-	DSOC	0.00699301	0.890625	0.90758
HD	-	DSOR	0.00699301	0.890625	0.905276
MDSwUF	-	DSOR	0.014763	0.859375	0.890991
MCE_corr	centred	DSOC	0.0206682	0.84375	0.88544
MCE_corr	non-centred	DSOC	0.014763	0.859375	0.885365
MDSbc	-	DSOC	0.0206682	0.84375	0.872585
MCEpk_corr	centred	DSOC	0.0104118	0.875	0.869311
MDSwUF	-	LOG	0.0206682	0.84375	0.868075
MCE_corr	centred	DSOR	0.0649573	0.78125	0.861621
PCA	centred	LOG	0.0206682	0.84375	0.860457
nMDS	-	LOG	0.0206682	0.84375	0.860457
PCA	non-centred	LOG	0.0281274	0.828125	0.853938
MDSbc	-	LOG	0.0649573	0.78125	0.845647
MCE_corr	non-centred	DSOR	0.0829837	0.765625	0.840862
MDSbc	-	DSOR	0.0829837	0.765625	0.840001
PCA	centred	DSOC	0.0829837	0.765625	0.827873
nMDS	-	DSOC	0.0829837	0.765625	0.827873
MCEpk_corr	centred	DSOR	0.130381	0.734375	0.826709
PCA	non-centred	DSOC	0.104895	0.75	0.817084
MCEpk_corr	non-centred	LOG	0.234499	0.6875	0.799182
MCE_corr	centred	LOG	0.130381	0.734375	0.796442
HD	-	DSOC	0.0649573	0.78125	0.778566
MCE_corr	non-centred	LOG	0.328205	0.65625	0.759812
MCEpk_corr	centred	LOG	0.382284	0.640625	0.744038
PCA	centred	DSOR	0.328205	0.65625	0.729417
nMDS	-	DSOR	0.328205	0.65625	0.729417
PCA	non-centred	DSOR	0.160528	0.71875	0.701078
MCEpk_corr	non-centred	DSOR	0.571717	0.59375	0.508852

### Sheet: summary tables
	Pval							AUC							AUPR
	Method	Paroni Sterbini	Amir3	Amir4	mean			Method	Paroni Sterbini	Amir3	Amir4	mean			Method	Paroni Sterbini	Amir3	Amir4	mean
	HD	0.00229334	0.0001554	0.004662	0.00237025			HD	0.961905	1	0.90625	0.956052			HD	0.983254	1	0.924621	0.969292
	MDSwUF	0.00896538	0.0001554	0.00699301	0.00537126			MDSwUF	0.92381	1	0.890625	0.938145			MDSwUF	0.947884	1	0.90758	0.951822
	PCA	0.00399065	0.014763	0.0206682	0.0131406			PCA	0.939683	0.859375	0.84375	0.880936			MDSbc	0.957403	0.876854	0.872585	0.902281
	NMDS	0.00592233	0.014763	0.0206682	0.0137845			MCE	0.871429	0.84375	0.921875	0.879018			MCE	0.909312	0.864007	0.914608	0.895976
	MCE	0.0256027	0.0206682	0.0029526	0.0164078			NMDS	0.931746	0.859375	0.84375	0.87829			PCA	0.972905	0.850167	0.860457	0.89451
	MDSbc	0.0113356	0.0206682	0.0206682	0.0175573			MDSbc	0.910317	0.84375	0.84375	0.865939			NMDS	0.961731	0.859375	0.860457	0.893854
	Method	Paroni Sterbini	Amir3	Amir4	mean			Method	Paroni Sterbini	Amir3	Amir4	mean			Method	Paroni Sterbini	Amir3	Amir4	mean
	HD	1	1	2	1.33333			HD	1	1	2	1.33333			HD	1	1	1	1
	MDSwUF	4	1	3	2.66667			NMDS	3	3	1	2.33333			MDSwUF	5	1	3	3
	PCA	2	2	4	2.66667			MDSwUF	4	1	3	2.66667			MDSbc	4	2	4	3.33333
	NMDS	3	2	4	3			PCA	2	2	4	2.66667			MCE	6	3	2	3.66667
	MCE	6	3	1	3.33333			MCE	6	2	4	4			PCA	2	5	5	4
	MDSbc	5	3	4	4			MDSbc	5	3	4	4			NMDS	3	4	5	4
