## Supplementary material for "Machine learning pattern recognition and differential network analysis of gastric microbiome in the presence of proton pump inhibitor treatment or *Helicobacter pylori* infection": suppl table 15

### Sheet: Paroni Sterbini -  3 clusters
Method	Accuracy	Normalization	Correlation type	Factor
MC-MCL	0.583333	-	Spea	-
MC-MCL	0.583333	DRS	Spea	-
MC-MCL	0.583333	LOG	Spea	-
MC-MCL	0.583333	-	Spea	Sqrt
MC-MCL	0.583333	DRS	Spea	Sqrt
MC-MCL	0.583333	LOG	Spea	Sqrt
MCL	0.583333	-	Pea	-
MCL	0.583333	DRS	Pea	-
MC-MCL	0.541667	-	Pea	Sqrt
MC-MCL	0.541667	DRS	Pea	Sqrt
MC-MCL	0.5	DCS	Spea	-
MC-MCL	0	-	Pea	-
MC-MCL	0	DCS	Pea	-
MC-MCL	0	DRS	Pea	-
MC-MCL	0	LOG	Pea	-
MC-MCL	0	DCS	Pea	Sqrt
MC-MCL	0	LOG	Pea	Sqrt
MC-MCL	0	DCS	Spea	Sqrt
MCL	0	DCS	Pea	-
MCL	0	LOG	Pea	-
MCL	0	-	Spe	-
MCL	0	DCS	Spe	-
MCL	0	DRS	Spe	-
MCL	0	LOG	Spe	-

### Sheet: Paroni Sterbini - 4 clusters
Method	Accuracy	Normalization	Correlation type	Factor
MC-MCL	0.541667	-	Pea	Sqrt
MC-MCL	0.541667	DRS	Pea	Sqrt
MC-MCL	0.458333	-	Spea	-
MC-MCL	0.458333	DRS	Spea	-
MC-MCL	0.458333	LOG	Spea	-
MC-MCL	0.458333	-	Spea	Sqrt
MC-MCL	0.458333	DCS	Spea	Sqrt
MC-MCL	0.458333	DRS	Spea	Sqrt
MC-MCL	0.458333	LOG	Spea	Sqrt
MCL	0.416667	DCS	Pea	-
MC-MCL	0	-	Pea	-
MC-MCL	0	DCS	Pea	-
MC-MCL	0	DRS	Pea	-
MC-MCL	0	LOG	Pea	-
MC-MCL	0	DCS	Spea	-
MC-MCL	0	DCS	Pea	Sqrt
MC-MCL	0	LOG	Pea	Sqrt
MCL	0	-	Pea	-
MCL	0	DRS	Pea	-
MCL	0	LOG	Pea	-
MCL	0	-	Spe	-
MCL	0	DCS	Spe	-
MCL	0	DRS	Spe	-
MCL	0	LOG	Spe	-

### Sheet: Amir3 
Method	Accuracy	Normalization	Correlation type	Factor
MC-MCL	0.8125	DCS	Spea	-
MC-MCL	0.8125	DCS	Spea	Sqrt
MC-MCL	0.75	-	Pea	Sqrt
MC-MCL	0.75	DRS	Pea	Sqrt
MC-MCL	0.6875	-	Pea	-
MC-MCL	0.6875	DRS	Pea	-
MC-MCL	0.6875	-	Spea	-
MC-MCL	0.6875	DRS	Spea	-
MC-MCL	0.6875	LOG	Spea	-
MC-MCL	0.6875	-	Spea	Sqrt
MC-MCL	0.6875	DRS	Spea	Sqrt
MC-MCL	0.6875	LOG	Spea	Sqrt
MCL	0.6875	-	Pea	-
MCL	0.6875	DRS	Pea	-
MCL	0.625	DCS	Spe	-
MC-MCL	0	DCS	Pea	-
MC-MCL	0	LOG	Pea	-
MC-MCL	0	DCS	Pea	Sqrt
MC-MCL	0	LOG	Pea	Sqrt
MCL	0	DCS	Pea	-
MCL	0	LOG	Pea	-
MCL	0	-	Spe	-
MCL	0	DRS	Spe	-
MCL	0	LOG	Spe	-

### Sheet: Amir4
Method	Accuracy	Normalization	Correlation type	Factor
MC-MCL	0.75	LOG	Pea	-
MC-MCL	0.75	LOG	Pea	Sqrt
MCL	0.75	-	Pea	-
MCL	0.75	DRS	Pea	-
MC-MCL	0.6875	DCS	Spea	-
MC-MCL	0.6875	-	Pea	Sqrt
MC-MCL	0.6875	DRS	Pea	Sqrt
MCL	0.6875	DCS	Spe	-
MC-MCL	0.625	-	Pea	-
MC-MCL	0.625	DRS	Pea	-
MC-MCL	0.625	DCS	Spea	Sqrt
MCL	0.625	-	Spe	-
MCL	0.625	DRS	Spe	-
MCL	0.625	LOG	Spe	-
MCL	0.5625	LOG	Pea	-
MC-MCL	0	DCS	Pea	-
MC-MCL	0	-	Spea	-
MC-MCL	0	DRS	Spea	-
MC-MCL	0	LOG	Spea	-
MC-MCL	0	DCS	Pea	Sqrt
MC-MCL	0	-	Spea	Sqrt
MC-MCL	0	DRS	Spea	Sqrt
MC-MCL	0	LOG	Spea	Sqrt
MCL	0	DCS	Pea	-
