## Supplementary material for "Machine learning pattern recognition and differential network analysis of gastric microbiome in the presence of proton pump inhibitor treatment or *Helicobacter pylori* infection": suppl table 1

### Sheet: median proj paroni sterbini
Method	version	norm	MW-pvalue	AUC	AUPR
MCE_corr	non-centred	DCS	0.00397931	0.966667	0.986587
HD	-	DRS	0.00559912	0.937302	0.962583
MCEpk_corr	non-centred	LOG	0.00592233	0.931746	0.96684
HD	-	LOG	0.00596202	0.933333	0.966618
MCE_corr	non-centred	LOG	0.00721515	0.920635	0.964426
PCA	non-centred	DRS	0.00896538	0.92381	0.959463
PCA	centred	DRS	0.00896538	0.92381	0.95421
NMDS	-	DRS	0.00896538	0.92381	0.95421
MCEpk_corr	centred	LOG	0.0102582	0.912698	0.956468
MDSwUF	-	DCS	0.0110426	0.919841	0.946463
MDSbc	-	DRS	0.020987	0.898413	0.927011
MCEpk_corr	non-centred	DRS	0.0243791	0.903968	0.937371
MCE_corr	centred	LOG	0.0264488	0.875397	0.938959
MCEpk_corr	non-centred	DCS	0.0293009	0.9	0.959269
MCE_corr	non-centred	DRS	0.0346933	0.901587	0.94586
MCE_corr	centred	DRS	0.0371511	0.875397	0.924775
MDSwUF	-	DRS	0.0425393	0.838095	0.870086
MCEpk_corr	centred	DRS	0.0486782	0.893651	0.912906
MCE_corr	centred	DCS	0.054184	0.911111	0.965729
MDSbc	-	LOG	0.0867236	0.79127	0.863689
MDSwUF	-	LOG	0.0912583	0.853175	0.883153
MDSbc	-	DCS	0.0964996	0.792857	0.8674
MCEpk_corr	centred	DCS	0.103672	0.851587	0.939102
HD	-	DCS	0.110552	0.869048	0.910838
PCA	centred	LOG	0.170236	0.734921	0.807894
NMDS	-	LOG	0.170236	0.734921	0.807894
PCA	non-centred	LOG	0.173813	0.740476	0.811364
PCA	non-centred	DCS	0.195765	0.736508	0.829743
PCA	centred	DCS	0.572333	0.605556	0.665155
NMDS	-	DCS	0.572333	0.605556	0.665155

### Sheet: median proj amir3
Method	version	norm	MW-pvalue	AUC	AUPR
MDSwUF	-	DCS	0.0001554	1	1
HD	-	DCS	0.0010878	0.953125	0.95687
HD	-	LOG	0.0029526	0.921875	0.924752
MDSwUF	-	LOG	0.004662	0.90625	0.905202
PCA	non-centred	LOG	0.004662	0.90625	0.901835
MCEpk_corr	non-centred	DCS	0.00777001	0.882812	0.885732
MCEpk_corr	non-centred	LOG	0.014763	0.859375	0.890991
MDSbc	-	DCS	0.014763	0.859375	0.878144
MDSbc	-	LOG	0.014763	0.859375	0.890991
NMDS	-	LOG	0.014763	0.859375	0.870527
PCA	centred	LOG	0.014763	0.859375	0.870527
MCEpk_corr	centred	LOG	0.0206682	0.84375	0.868075
MDSwUF	-	DRS	0.0206682	0.84375	0.834393
HD	-	DRS	0.0649573	0.78125	0.765942
MCE_corr	centred	DCS	0.0649573	0.78125	0.762392
MCE_corr	centred	LOG	0.0649573	0.78125	0.814218
MCE_corr	non-centred	DRS	0.0829837	0.765625	0.626628
MCEpk_corr	centred	DRS	0.0829837	0.765625	0.626628
MDSbc	-	DRS	0.0829837	0.765625	0.74615
NMDS	-	DRS	0.0829837	0.765625	0.74615
PCA	non-centred	DRS	0.0829837	0.765625	0.74615
PCA	centred	DRS	0.0829837	0.765625	0.74615
MCEpk_corr	non-centred	DRS	0.104895	0.75	0.679753
NMDS	-	DCS	0.104895	0.75	0.76487
PCA	centred	DCS	0.104895	0.75	0.76487
PCA	non-centred	DCS	0.194872	0.703125	0.742939
MCE_corr	non-centred	DCS	0.278632	0.671875	0.62266
MCE_corr	centred	DRS	0.278632	0.671875	0.62266
MCE_corr	non-centred	LOG	0.382284	0.640625	0.517451
MCEpk_corr	centred	DCS	0.441803	0.625	0.628158

### Sheet: median proj amir4
Method	version	norm	MW-pvalue	AUC	AUPR
HD	-	DCS	0.0003108	0.984375	0.985243
HD	-	LOG	0.0029526	0.921875	0.928118
MCE_corr	centred	DRS	0.004662	0.90625	0.920353
MCEpk_corr	non-centred	DRS	0.0104118	0.875	0.864304
MDSwUF	-	DRS	0.0104118	0.875	0.901061
PCA	non-centred	LOG	0.014763	0.859375	0.88035
PCA	centred	LOG	0.0206682	0.84375	0.872585
MCE_corr	non-centred	DRS	0.0206682	0.84375	0.89933
MCEpk_corr	centred	LOG	0.0206682	0.84375	0.868075
MDSbc	-	DCS	0.0206682	0.84375	0.9
MDSbc	-	DRS	0.0206682	0.84375	0.872585
NMDS	-	LOG	0.0206682	0.84375	0.872585
MDSwUF	-	DCS	0.0206682	0.84375	0.857434
MDSwUF	-	LOG	0.0206682	0.84375	0.868075
MDSbc	-	LOG	0.0281274	0.828125	0.864441
MCE_corr	centred	DCS	0.0379176	0.8125	0.861987
MCEpk_corr	centred	DRS	0.0379176	0.8125	0.757927
PCA	non-centred	DRS	0.0649573	0.78125	0.85079
PCA	centred	DRS	0.0649573	0.78125	0.85079
NMDS	-	DRS	0.0649573	0.78125	0.85079
HD	-	DRS	0.0829837	0.765625	0.827873
MCE_corr	non-centred	DCS	0.104895	0.75	0.836695
MCEpk_corr	non-centred	LOG	0.104895	0.75	0.815517
MCE_corr	non-centred	LOG	0.160528	0.71875	0.668195
PCA	centred	DCS	0.194872	0.703125	0.779367
MCE_corr	centred	LOG	0.194872	0.703125	0.703628
NMDS	-	DCS	0.194872	0.703125	0.779367
PCA	non-centred	DCS	0.234499	0.6875	0.737924
MCEpk_corr	non-centred	DCS	0.266045	0.671875	0.775456
MCEpk_corr	centred	DCS	0.328205	0.65625	0.741718

### Sheet: summary tables
	Pvalue							AUC							AUPR
	Method	Paroni Sterbini	Amir3	Amir4	mean			Method	Paroni Sterbini	Amir3	Amir4	mean			Method	Paroni Sterbini	Amir3	Amir4	mean
	HD	0.00559912	0.0010878	0.0003108	0.00233257			HD	0.937302	0.953125	0.984375	0.958267			HD	0.966618	0.95687	0.985243	0.969577
	MCE	0.00397931	0.00777001	0.004662	0.00547044			MCE	0.966667	0.882812	0.90625	0.918576			MCE	0.986587	0.890991	0.920353	0.932644
	MDSwUF	0.0110426	0.0001554	0.0104118	0.00720327			MDSwUF	0.919841	1	0.875	0.931614			MDSwUF	0.946463	1	0.901061	0.949174
	PCA	0.00896538	0.004662	0.014763	0.00946347			PCA	0.92381	0.90625	0.859375	0.896478			PCA	0.959463	0.901835	0.88035	0.913883
	NMDS	0.00896538	0.014763	0.0206682	0.0147989			NMDS	0.92381	0.859375	0.84375	0.875645			NMDS	0.95421	0.870527	0.872585	0.899107
	MDSbc	0.020987	0.014763	0.0206682	0.0188061			MDSbc	0.898413	0.859375	0.84375	0.867179			MDSbc	0.927011	0.890991	0.9	0.906001
	Method	Paroni Sterbini	Amir3	Amir4	mean			Method	Paroni Sterbini	Amir3	Amir4	mean			Method	Paroni Sterbini	Amir3	Amir4	mean
	HD	2	2	1	1.66667			HD	2	2	1	1.66667			HD	2	2	1	1.66667
	MCE	1	4	2	2.33333			MCE	1	4	2	2.33333			MCE	1	4	2	2.33333
	MDSwUF	4	1	3	2.66667			MDSwUF	4	1	3	2.66667			MDSwUF	5	1	3	3
	PCA	3	3	4	3.33333			PCA	3	3	4	3.33333			PCA	3	3	5	3.66667
	NMDS	3	5	5	4.33333			NMDS	3	5	5	4.33333			NMDS	4	5	6	5
	MDSbc	5	5	5	5			MDSbc	5	5	5	5			MDSbc	6	4	4	4.66667
